# Elab2ARC: A Browser-Based Workspace for Converting Free-Text Protocols into rich FAIR digital objects

**DOI:** 10.64898/2026.05.14.724833

**Authors:** Sabrina Zander, Xiaoran Zhou, Angela Kranz, Kathryn Dumschott, Philippe Rocca-Serra, Heinrich Lukas Weil, Marcel Tschöpe, Timo Mühlhaus, Dirk Von Suchodoletz, Björn Usadel

## Abstract

Electronic laboratory notebooks (ELNs) are widely used in the life sciences, but their notebook format limits machine-readability and FAIR compliance. Consequently, researchers often spend significant manual effort restructuring ELN records into publication-ready outputs. We present elab2ARC, a browser-based workspace that automates the conversion of open-source eLabFTW records into Annotated Research Contexts (ARCs)— version-controlled, ISA-compliant research objects. Using the eLabFTW API, elab2ARC retrieves administrative metadata, protocols, and attachments, reorganising them into ISA-compliant tables and linked datasets. All processing occurs client-side, ensuring user data control before submission to the PLANTdataHUB repository. An optional LLM-assisted workflow extracts structured metadata from free-text protocols, providing editable drafts while preserving human oversight. Designed for use at project completion, elab2ARC reuses existing ELN documentation without disrupting daily laboratory practice. It offers a practical route to FAIR-aligned sharing, publication, and long-term archiving of life-science experimental records.

**Availability and implementation:** elab2ARC is freely accessible at https://nfdi4plants.org/elab2arc/. The source code is available at https://github.com/nfdi4plants/elab2arc under a GPL-3.0 license.

**Supplementary information:** Supplementary data are available online.
