## Supplementary material for "Elab2ARC: A Browser-Based Workspace for Converting Free-Text Protocols into rich FAIR digital objects": S9_Supplementary_File

### Sheet: isa_assay
ASSAY
Assay Identifier	Experiment_1__Bacterial_Cultivation
Assay Title	eLabFTW_protocol_40_Experiment_1_Bacterial_Cultiva.elab2arc
Assay Description	Bacterial cultivation of _E. coli_ Strain K-12 (n=10)
Assay Measurement Type
Assay Measurement Type Term Accession Number
Assay Measurement Type Term Source REF
Assay Technology Type
Assay Technology Type Term Accession Number
Assay Technology Type Term Source REF
Assay Technology Platform
Assay File Name	assays/Experiment_1__Bacterial_Cultivation/isa.assay.xlsx
Comment[protocol_name]	eLabFTW_protocol_40_Experiment_1_Bacterial_Cultiva.elab2arc
Comment[protocol_files]	eLabFTW_protocol_40_Experiment_1_Bacterial_Cultiva.elab2arc.md
Comment[protocol_description]	Bacterial cultivation of _E. coli_ Strain K-12 (n=10)
Comment[dataset_files]
Comment[number_of_samples]	0
ASSAY PERFORMERS
Assay Person Last Name
Assay Person First Name
Assay Person Mid Initials
Assay Person Email
Assay Person Phone
Assay Person Fax
Assay Person Address
Assay Person Affiliation
Assay Person Roles
Assay Person Roles Term Accession Number
Assay Person Roles Term Source REF
