## Supplementary material for "Elab2ARC: A Browser-Based Workspace for Converting Free-Text Protocols into rich FAIR digital objects": S10_Supplementary_File

### Sheet: isa_assay
ASSAY
Assay Identifier	Experiment_1__Bacterial_Cultivation
Assay Title	eLabFTW_protocol_40_Experiment_1_Bacterial_Cultiva.elab2arc
Assay Description	Bacterial cultivation of _E. coli_ Strain K-12 (n=10)
Assay Measurement Type
Assay Measurement Type Term Accession Number
Assay Measurement Type Term Source REF
Assay Technology Type
Assay Technology Type Term Accession Number
Assay Technology Type Term Source REF
Assay Technology Platform
Assay File Name	assays/Experiment_1__Bacterial_Cultivation/isa.assay.xlsx
Comment[protocol_name]	eLabFTW_protocol_40_Experiment_1_Bacterial_Cultiva.elab2arc
Comment[protocol_files]	eLabFTW_protocol_40_Experiment_1_Bacterial_Cultiva.elab2arc.md
Comment[protocol_description]	Bacterial cultivation of _E. coli_ Strain K-12 (n=10)
Comment[dataset_files]
Comment[number_of_samples]	0
Comment[process_1_name]	Bacterial Cultivation
Comment[process_1_description]	Cultivation of E. coli K-12 in LB broth under controlled conditions with hourly OD600 monitoring
ASSAY PERFORMERS
Assay Person Last Name
Assay Person First Name
Assay Person Mid Initials
Assay Person Email
Assay Person Phone
Assay Person Fax
Assay Person Address
Assay Person Affiliation
Assay Person Roles
Assay Person Roles Term Accession Number
Assay Person Roles Term Source REF

### Sheet: samples
Input [Source Name]	Characteristic [Organism]	Term Source REF ()	Term Accession Number ()	Characteristic [strain]	Term Source REF ()	Term Accession Number ()	Characteristic [initial OD600]	Unit	Term Source REF (OBI:0000181)	Term Accession Number (OBI:0000181)
Sample_1	E. coli			K-12	NCBI		0.051	OD600
Sample_2	E. coli			K-12	NCBI		0.049	OD600
Sample_3	E. coli			K-12	NCBI		0.053	OD600
Sample_4	E. coli			K-12	NCBI		0.050	OD600
Sample_5	E. coli			K-12	NCBI		0.052	OD600
Sample_6	E. coli			K-12	NCBI		0.051	OD600
Sample_7	E. coli			K-12	NCBI		0.048	OD600
Sample_8	E. coli			K-12	NCBI		0.050	OD600
Sample_9	E. coli			K-12	NCBI		0.053	OD600
Sample_10	E. coli			K-12	NCBI		0.049	OD600

### Sheet: process nr. 1
Input [Source Name]	Protocol REF	Parameter [Temperature]	Unit	Term Source REF ()	Term Accession Number ()	Parameter [Shaking speed]	Unit	Term Source REF ()	Term Accession Number ()	Parameter [Incubation time]	Unit	Term Source REF ()	Term Accession Number ()	Parameter [Medium]	Term Source REF ()	Term Accession Number ()	Parameter [Culture volume]	Unit	Term Source REF ()	Term Accession Number ()	Parameter [Inoculation ratio]	Term Source REF ()	Term Accession Number ()	Parameter [Initial OD600 of inoculum]	Unit	Term Source REF ()	Term Accession Number ()	Parameter [Sampling frequency]	Unit	Term Source REF ()	Term Accession Number ()	Parameter [Measurement duration]	Unit	Term Source REF ()	Term Accession Number ()	Parameter [Centrifugation speed]	Unit	Term Source REF ()	Term Accession Number ()	Parameter [Centrifugation time]	Unit	Term Source REF ()	Term Accession Number ()	Parameter [Centrifugation temperature]	Unit	Term Source REF ()	Term Accession Number ()	Output [Data]
Sample_1	protocols/eLabFTW_protocol_40_Experiment_1_Bacterial_Cultiva.elab2arc.md	37	°C			180	rpm			16	h			LB broth			10	mL			1:100			2.5	OD600			1	h			8	h			5000	g			10	min			4	°C			dataset/growth_measurements.xlsx
Sample_2	protocols/eLabFTW_protocol_40_Experiment_1_Bacterial_Cultiva.elab2arc.md	37	°C			180	rpm			16	h			LB broth			10	mL			1:100			2.5	OD600			1	h			8	h			5000	g			10	min			4	°C			dataset/growth_measurements.xlsx
Sample_3	protocols/eLabFTW_protocol_40_Experiment_1_Bacterial_Cultiva.elab2arc.md	37	°C			180	rpm			16	h			LB broth			10	mL			1:100			2.5	OD600			1	h			8	h			5000	g			10	min			4	°C			dataset/growth_measurements.xlsx
Sample_4	protocols/eLabFTW_protocol_40_Experiment_1_Bacterial_Cultiva.elab2arc.md	37	°C			180	rpm			16	h			LB broth			10	mL			1:100			2.5	OD600			1	h			8	h			5000	g			10	min			4	°C			dataset/growth_measurements.xlsx
Sample_5	protocols/eLabFTW_protocol_40_Experiment_1_Bacterial_Cultiva.elab2arc.md	37	°C			180	rpm			16	h			LB broth			10	mL			1:100			2.5	OD600			1	h			8	h			5000	g			10	min			4	°C			dataset/growth_measurements.xlsx
Sample_6	protocols/eLabFTW_protocol_40_Experiment_1_Bacterial_Cultiva.elab2arc.md	37	°C			180	rpm			16	h			LB broth			10	mL			1:100			2.5	OD600			1	h			8	h			5000	g			10	min			4	°C			dataset/growth_measurements.xlsx
Sample_7	protocols/eLabFTW_protocol_40_Experiment_1_Bacterial_Cultiva.elab2arc.md	37	°C			180	rpm			16	h			LB broth			10	mL			1:100			2.5	OD600			1	h			8	h			5000	g			10	min			4	°C			dataset/growth_measurements.xlsx
Sample_8	protocols/eLabFTW_protocol_40_Experiment_1_Bacterial_Cultiva.elab2arc.md	37	°C			180	rpm			16	h			LB broth			10	mL			1:100			2.5	OD600			1	h			8	h			5000	g			10	min			4	°C			dataset/growth_measurements.xlsx
Sample_9	protocols/eLabFTW_protocol_40_Experiment_1_Bacterial_Cultiva.elab2arc.md	37	°C			180	rpm			16	h			LB broth			10	mL			1:100			2.5	OD600			1	h			8	h			5000	g			10	min			4	°C			dataset/growth_measurements.xlsx
Sample_10	protocols/eLabFTW_protocol_40_Experiment_1_Bacterial_Cultiva.elab2arc.md	37	°C			180	rpm			16	h			LB broth			10	mL			1:100			2.5	OD600			1	h			8	h			5000	g			10	min			4	°C			dataset/growth_measurements.xlsx
